# Transcriptional regulation of the type II fatty acid synthase complex-encoding gene cluster in *Rhodococcus opacus*

**DOI:** 10.1101/2025.09.25.678588

**Authors:** Paulien Geertje Corlijn Leemans, Axelle Van Eupen, Indra Bervoets, Eveline Peeters, Iris Cornet

**Affiliations:** Research Group BioWAVE Industrial Biotechnology, Department of Biochemical and Chemical Engineering, Faculty of Applied Engineering, University of Antwerp, Antwerp, Belgium; Research Group of Microbiology, Department of Bioengineering Sciences, Vrije Universiteit Brussel, Brussels, Belgium

**Keywords:** *Rhodococcus opacus*, transcription factors, regulation, transcriptional architecture, mycolic acids

## Abstract

*Rhodococcus opacus* is an oleaginous actinobacterium with considerable potential for lipid-based bioproduction, as well as for utilising a variety of carbon sources as substrates, including renewable, cost-effective resources. Although its capacity for triacylglycerol accumulation is well established, the regulatory logic that governs its fatty acid and mycolic acid biosynthesis is still poorly understood. Here, we investigated the transcriptional control of the type II fatty acid synthase (FASII) pathway in *R. opacus* PD630, revealing a regulatory architecture that is more complex than previously assumed. Differential gene expression analysis showed that environmental cues, including temperature, pH, carbon-to-nitrogen ratio and the presence of free fatty acids influence the FASII gene cluster expression in a non-uniform manner. This phenomenon suggests the presence of internal transcription start sites and modular regulation within the cluster. We identified three lipid-responsive transcription factors, MabR_RO_, FadR1_RO_ and FadR2_RO_, that are all capable of binding the *fasII* promoter *in vitro*. DNA binding of FadR1_RO_ and FadR2_RO_ was disrupted by long-chain acyl-CoA molecules, indicating ligand-dependent control. Together, these findings reveal previously unrecognised layers of transcriptional regulation in the *R. opacus* FASII pathway and highlight both conserved and divergent regulatory features within the Mycobacteriales lineage.

**Featured Image:** 
