## Supplementary Dataset 1 for "Transcriptional regulation of the type II fatty acid synthase complex-encoding gene cluster in *Rhodococcus opacus*"

### Sheet: Legend
Protein-ligand interaction summary for MabR with ligand OLA (oleic acid). The interaction map shows one hydrogen-bonded contact between Thr104 in chain D and the OLA ligand, along with 92 non-bonded contacts that outline the binding pocket. These contacts are dominated by hydrophobic residues, especially Leu, Val, Phe, Ile, Met, and Ala, indicating that the ligand is largely stabilized by nonpola…

### Sheet: Data
PDB code:	bps7	Ligand	OLA										Atom	Refers to
													Name
													N	Backbone nitrogen
List of protein-ligand interactions: MabRRO													CA	Alpha carbon
													C	Carbonyl carbon
PDB code:	bqj6	Ligand	OLA										O	Carbonyl oxygen
													CB	Beta carbon
Hydrogen bonds		no.	2										CG	Gamma carbon
<----- A T O M 1 -----> (MabR)						<----- A T O M 2 -----> (Ligand)							CD	Delta carbon
Atom No.	Atom Name	Res Name	Res No.	Chain		Atom No.	Atom Name	Res Name	Res No.	Chain	Distance		CE	Epsilon carbon
10525	OG1	THR	104	D	-->	12915	O2	OLA	1	E	3.16		CZ	Zeta carbon
10525	OG1	THR	104	D	<--	12915	O2	OLA	1	E	3.16		CG1, CG2	Branched gamma carbons
													CD1, CD2	Branched delta carbons
													CE1, CE2	Branched epsilon carbons
Non-bonded contacts		no.	92										OG1	Gamma oxygen 1
<----- A T O M 1 ----->						<----- A T O M 2 ----->							SD	Sulfur delta
Atom No.	Atom Name	Res Name	Res No.	Chain		Atom No.	Atom Name	Res Name	Res No.	Chain	Distance
10183	CD1	LEU	62	D	---	12918	C4	OLA	1	E	3.61
10191	CG2	VAL	63	D	---	12922	C8	OLA	1	E	3.75
10212	CB	ALA	66	D	---	12925	C11	OLA	1	E	3.56
10212	CB	ALA	66	D	---	12927	C13	OLA	1	E	3.41
10239	CB	PHE	70	D	---	12931	C17	OLA	1	E	3.45
10240	CG	PHE	70	D	---	12931	C17	OLA	1	E	3.16
10240	CG	PHE	70	D	---	12932	C18	OLA	1	E	3.64
10241	CD1	PHE	70	D	---	12931	C17	OLA	1	E	3.55
10242	CD2	PHE	70	D	---	12931	C17	OLA	1	E	3.45
10242	CD2	PHE	70	D	---	12932	C18	OLA	1	E	3.42
10244	CE2	PHE	70	D	---	12932	C18	OLA	1	E	3.53
10245	CZ	PHE	70	D	---	12932	C18	OLA	1	E	3.86
10394	CD1	PHE	88	D	---	12917	C3	OLA	1	E	3.9
10394	CD1	PHE	88	D	---	12918	C4	OLA	1	E	3.01
10394	CD1	PHE	88	D	---	12919	C5	OLA	1	E	2.75
10394	CD1	PHE	88	D	---	12920	C6	OLA	1	E	2.58
10394	CD1	PHE	88	D	---	12921	C7	OLA	1	E	2.94
10394	CD1	PHE	88	D	---	12922	C8	OLA	1	E	3.57
10396	CE1	PHE	88	D	---	12918	C4	OLA	1	E	3.35
10396	CE1	PHE	88	D	---	12919	C5	OLA	1	E	2.67
10396	CE1	PHE	88	D	---	12920	C6	OLA	1	E	1.85
10396	CE1	PHE	88	D	---	12921	C7	OLA	1	E	1.85
10396	CE1	PHE	88	D	---	12922	C8	OLA	1	E	2.18
10396	CE1	PHE	88	D	---	12923	C9	OLA	1	E	2.68
10396	CE1	PHE	88	D	---	12924	C10	OLA	1	E	3.85
10397	CE2	PHE	88	D	---	12921	C7	OLA	1	E	3.86
10397	CE2	PHE	88	D	---	12922	C8	OLA	1	E	3.53
10397	CE2	PHE	88	D	---	12923	C9	OLA	1	E	3.13
10397	CE2	PHE	88	D	---	12924	C10	OLA	1	E	3.84
10397	CE2	PHE	88	D	---	12925	C11	OLA	1	E	3.61
10398	CZ	PHE	88	D	---	12920	C6	OLA	1	E	3.03
10398	CZ	PHE	88	D	---	12921	C7	OLA	1	E	2.57
10398	CZ	PHE	88	D	---	12922	C8	OLA	1	E	2.16
10398	CZ	PHE	88	D	---	12923	C9	OLA	1	E	2.06
10398	CZ	PHE	88	D	---	12924	C10	OLA	1	E	2.97
10398	CZ	PHE	88	D	---	12925	C11	OLA	1	E	3.26
10419	CB	ILE	91	D	---	12913	C1	OLA	1	E	3.46
10419	CB	ILE	91	D	---	12914	O1	OLA	1	E	3.29
10419	CB	ILE	91	D	---	12916	C2	OLA	1	E	3.53
10420	CG1	ILE	91	D	---	12913	C1	OLA	1	E	3.02
10420	CG1	ILE	91	D	---	12914	O1	OLA	1	E	3.33
10420	CG1	ILE	91	D	---	12915	O2	OLA	1	E	3.7
10420	CG1	ILE	91	D	---	12916	C2	OLA	1	E	2.54
10420	CG1	ILE	91	D	---	12917	C3	OLA	1	E	3.7
10421	CG2	ILE	91	D	---	12913	C1	OLA	1	E	3.1
10421	CG2	ILE	91	D	---	12914	O1	OLA	1	E	2.42
10421	CG2	ILE	91	D	---	12916	C2	OLA	1	E	3.41
10422	CD1	ILE	91	D	---	12913	C1	OLA	1	E	1.96
10422	CD1	ILE	91	D	---	12914	O1	OLA	1	E	2.75
10422	CD1	ILE	91	D	---	12915	O2	OLA	1	E	2.34
10422	CD1	ILE	91	D	---	12916	C2	OLA	1	E	1.65
10422	CD1	ILE	91	D	---	12917	C3	OLA	1	E	2.62
10422	CD1	ILE	91	D	---	12918	C4	OLA	1	E	3.29
10448	CA	LEU	95	D	---	12914	O1	OLA	1	E	3.79
10449	C	LEU	95	D	---	12914	O1	OLA	1	E	3.34
10450	O	LEU	95	D	---	12914	O1	OLA	1	E	3.59
10451	CB	LEU	95	D	---	12914	O1	OLA	1	E	3.09
10452	CG	LEU	95	D	---	12914	O1	OLA	1	E	3.81
10454	CD2	LEU	95	D	---	12914	O1	OLA	1	E	3.43
10455	N	ALA	96	D	---	12914	O1	OLA	1	E	3.5
10486	CB	LEU	99	D	---	12915	O2	OLA	1	E	3.83
10488	CD1	LEU	99	D	---	12913	C1	OLA	1	E	3.59
10488	CD1	LEU	99	D	---	12914	O1	OLA	1	E	3.47
10488	CD1	LEU	99	D	---	12915	O2	OLA	1	E	3.87
10525	OG1	THR	104	D	---	12915	O2	OLA	1	E	3.16
10526	CG2	THR	104	D	---	12917	C3	OLA	1	E	3.84
10549	CE	MET	107	D	---	12917	C3	OLA	1	E	3.33
10549	CE	MET	107	D	---	12918	C4	OLA	1	E	3.82
10549	CE	MET	107	D	---	12919	C5	OLA	1	E	3.37
10551	CA	VAL	108	D	---	12923	C9	OLA	1	E	3.87
10556	CG2	VAL	108	D	---	12921	C7	OLA	1	E	3.75
10556	CG2	VAL	108	D	---	12923	C9	OLA	1	E	3.42
10579	CB	ALA	111	D	---	12924	C10	OLA	1	E	3.76
10579	CB	ALA	111	D	---	12926	C12	OLA	1	E	3.79
10586	SD	MET	112	D	---	12926	C12	OLA	1	E	3.89
10586	SD	MET	112	D	---	12927	C13	OLA	1	E	3.47
10586	SD	MET	112	D	---	12928	C14	OLA	1	E	2.86
10586	SD	MET	112	D	---	12929	C15	OLA	1	E	3.24
10586	SD	MET	112	D	---	12930	C16	OLA	1	E	3.47
10612	CB	PHE	115	D	---	12930	C16	OLA	1	E	3.88
10612	CB	PHE	115	D	---	12932	C18	OLA	1	E	3.63
10613	CG	PHE	115	D	---	12930	C16	OLA	1	E	3.48
10613	CG	PHE	115	D	---	12932	C18	OLA	1	E	3.78
10615	CD2	PHE	115	D	---	12928	C14	OLA	1	E	3.24
10615	CD2	PHE	115	D	---	12929	C15	OLA	1	E	3.69
10615	CD2	PHE	115	D	---	12930	C16	OLA	1	E	2.93
10617	CE2	PHE	115	D	---	12928	C14	OLA	1	E	3.29
10617	CE2	PHE	115	D	---	12929	C15	OLA	1	E	3.88
10617	CE2	PHE	115	D	---	12930	C16	OLA	1	E	3.46
10658	CD2	LEU	119	D	---	12932	C18	OLA	1	E	3.36
10785	CG2	VAL	136	D	---	12932	C18	OLA	1	E	3.79
10814	CE2	TYR	139	D	---	12929	C15	OLA	1	E	3.62
