## Supplementary Dataset 2 for "Transcriptional regulation of the type II fatty acid synthase complex-encoding gene cluster in *Rhodococcus opacus*"

### Sheet: Legend
This table presents sequence-based predictions of DNA-binding sites for each residue in a protein sequence, generated using DP-Bind. The method integrates three supervised pattern recognition approaches: support vector machine (SVM), kernel logistic regression (KLR), and penalized logistic regression (PLR). For each residue position (POS) and amino acid (RES), the table reports method-specific bi…

### Sheet: Data
POS	RES	S_LBL	S_PRB	K_LBL	K_PRB	P_LBL	P_PRB	MAJ_CON	STR_CON
1	M	0	0.8632	0	0.8338	0	0.8247	0	0
2	V	0	0.8861	0	0.9181	0	0.8242	0	0
3	E	0	0.8261	0	0.8683	0	0.7807	0	0
4	Q	0	0.5542	0	0.5456	1	0.6195	0	NA
5	S	0	0.8107	0	0.9043	0	0.745	0	0
6	P	0	0.8838	0	0.7787	0	0.63	0	0
7	L	0	0.7339	0	0.8411	0	0.6457	0	0
8	V	0	0.6477	0	0.7914	1	0.5114	0	NA
9	S	1	0.6939	0	0.5143	1	0.6755	1	NA
10	R	1	0.6077	0	0.6149	1	0.6688	1	NA
11	R	1	0.5809	0	0.5599	1	0.6943	1	NA
12	R	0	0.5399	0	0.6904	1	0.6646	0	NA
13	Q	0	0.7301	0	0.7523	0	0.7291	0	0
14	T	0	0.8572	0	0.8257	0	0.832	0	0
15	R	0	0.8469	0	0.8022	0	0.8165	0	0
16	D	0	0.9536	0	0.9644	0	0.9127	0	0
17	P	0	0.9597	0	0.9504	0	0.913	0	0
18	L	0	0.9059	0	0.92	0	0.9174	0	0
19	P	0	0.908	0	0.7405	0	0.7721	0	0
20	D	0	0.8891	0	0.9319	0	0.891	0	0
21	A	0	0.9436	0	0.9419	0	0.9472	0	0
22	L	0	0.9683	0	0.9446	0	0.9149	0	0
23	L	0	0.9749	0	0.9606	0	0.9523	0	0
24	R	0	0.9765	0	0.9613	0	0.8854	0	0
25	R	0	0.968	0	0.9679	0	0.8819	0	0
26	V	0	0.9473	0	0.9688	0	0.9133	0	0
27	K	0	0.8951	0	0.9001	0	0.8869	0	0
28	Q	0	0.9695	0	0.9489	0	0.9335	0	0
29	F	0	0.9625	0	0.9766	0	0.9345	0	0
30	S	0	0.9274	0	0.8942	0	0.948	0	0
31	G	0	0.9476	0	0.872	0	0.941	0	0
32	R	0	0.8906	0	0.9468	0	0.8892	0	0
33	L	0	0.9028	0	0.8834	0	0.8586	0	0
34	S	0	0.7909	0	0.8236	0	0.6535	0	0
35	T	0	0.9109	0	0.8865	0	0.7604	0	0
36	E	0	0.9527	0	0.9716	0	0.9057	0	0
37	A	0	0.982	0	0.974	0	0.9206	0	0
38	V	0	0.9675	0	0.897	0	0.921	0	0
39	T	0	0.9631	0	0.954	0	0.9007	0	0
40	T	0	0.9747	0	0.9934	0	0.9378	0	0
41	M	0	0.9766	0	0.9853	0	0.9455	0	0
42	Q	0	0.9489	0	0.9368	0	0.9516	0	0
43	D	0	0.9706	0	0.9651	0	0.9517	0	0
44	Q	0	0.9893	0	0.9747	0	0.9581	0	0
45	L	0	0.9948	0	0.9892	0	0.9818	0	0
46	P	0	0.9023	0	0.8929	0	0.6736	0	0
47	F	0	0.8653	0	0.9075	0	0.8754	0	0
48	F	0	0.8774	0	0.8443	0	0.8285	0	0
49	D	0	0.7668	0	0.8722	0	0.9085	0	0
50	D	0	0.9456	0	0.9796	0	0.9239	0	0
51	L	0	0.8553	0	0.8964	0	0.9325	0	0
52	D	0	0.9568	0	0.942	0	0.9692	0	0
53	A	0	0.9763	0	0.9471	0	0.9793	0	0
54	A	0	0.9525	0	0.9409	0	0.9446	0	0
55	Q	0	0.9463	0	0.9619	0	0.927	0	0
56	R	0	0.8432	0	0.8954	0	0.9084	0	0
57	S	0	0.8937	0	0.9366	0	0.8527	0	0
58	N	0	0.9486	0	0.9275	0	0.8837	0	0
59	V	0	0.7946	0	0.8184	0	0.5787	0	0
60	Q	0	0.9035	0	0.8562	0	0.7876	0	0
61	L	0	0.9115	0	0.9805	0	0.8786	0	0
62	L	0	0.9356	0	0.924	0	0.7729	0	0
63	V	0	0.7874	0	0.8492	1	0.5917	0	NA
64	Q	0	0.6594	0	0.6577	0	0.6856	0	0
65	T	0	0.7539	0	0.7912	0	0.7072	0	0
66	A	0	0.891	0	0.9153	0	0.8731	0	0
67	V	0	0.8603	0	0.6473	0	0.739	0	0
68	V	0	0.8006	0	0.7703	0	0.7425	0	0
69	N	0	0.9309	0	0.9765	0	0.8269	0	0
70	F	0	0.9877	0	0.9886	0	0.9292	0	0
71	L	0	0.9383	0	0.9164	0	0.7971	0	0
72	E	0	0.8786	0	0.9695	0	0.8093	0	0
73	W	0	0.9613	0	0.9766	0	0.8783	0	0
74	L	0	0.976	0	0.9867	0	0.9196	0	0
75	K	0	0.9093	0	0.9247	0	0.8603	0	0
76	N	0	0.923	0	0.9704	0	0.8142	0	0
77	P	0	0.9223	0	0.953	0	0.8461	0	0
78	D	0	0.9426	0	0.9422	0	0.8632	0	0
79	S	0	0.9278	0	0.8964	0	0.841	0	0
80	D	0	0.9102	0	0.9152	0	0.806	0	0
81	I	0	0.8759	0	0.8349	0	0.7718	0	0
82	R	0	0.9805	0	0.9732	0	0.9373	0	0
83	F	0	0.9654	0	0.9771	0	0.9555	0	0
84	S	0	0.9705	0	0.9782	0	0.9332	0	0
85	L	0	0.9702	0	0.9673	0	0.9284	0	0
86	D	0	0.9087	0	0.9792	0	0.933	0	0
87	A	0	0.962	0	0.9807	0	0.8448	0	0
88	F	0	0.8373	0	0.9243	0	0.8602	0	0
89	Q	0	0.9505	0	0.9397	0	0.8583	0	0
90	V	0	0.8902	0	0.8508	0	0.7722	0	0
91	I	0	0.7327	0	0.8722	0	0.8726	0	0
92	P	0	0.783	0	0.7426	0	0.7156	0	0
93	Q	0	0.5311	0	0.6002	1	0.676	0	NA
94	D	0	0.9194	0	0.9186	0	0.9319	0	0
95	L	0	0.6656	0	0.8745	0	0.8062	0	0
96	A	0	0.8505	0	0.811	0	0.878	0	0
97	R	0	0.8374	0	0.8147	0	0.8867	0	0
98	R	0	0.7959	0	0.6568	0	0.7997	0	0
99	L	0	0.5316	1	0.6168	0	0.6552	0	NA
100	T	0	0.5312	1	0.5364	1	0.5306	1	NA
101	L	0	0.6896	0	0.5569	0	0.6822	0	0
102	S	0	0.8935	0	0.8289	0	0.8737	0	0
103	Q	0	0.9502	0	0.9734	0	0.8938	0	0
104	T	0	0.9666	0	0.9643	0	0.8906	0	0
105	V	0	0.9536	0	0.9149	0	0.8352	0	0
106	D	0	0.8803	0	0.9333	0	0.8155	0	0
107	M	0	0.9684	0	0.9357	0	0.8764	0	0
108	V	0	0.8577	0	0.7663	0	0.7907	0	0
109	R	1	0.6395	1	0.5242	1	0.7444	1	1
110	V	0	0.7057	0	0.688	0	0.581	0	0
111	A	1	0.7084	0	0.5263	1	0.6889	1	NA
112	M	0	0.7717	0	0.7175	0	0.6535	0	0
113	E	0	0.9074	0	0.9418	0	0.8249	0	0
114	F	0	0.958	0	0.978	0	0.8515	0	0
115	F	0	0.9794	0	0.9886	0	0.9472	0	0
116	E	0	0.9691	0	0.9024	0	0.9424	0	0
117	Q	0	0.9715	0	0.9581	0	0.8858	0	0
118	W	0	0.9949	0	0.9961	0	0.9786	0	0
119	L	0	0.9942	0	0.9918	0	0.974	0	0
120	P	0	0.982	0	0.979	0	0.962	0	0
121	A	0	0.9522	0	0.9808	0	0.9132	0	0
122	L	0	0.9583	0	0.9646	0	0.9509	0	0
123	A	0	0.8631	0	0.8533	0	0.9276	0	0
124	R	0	0.939	0	0.959	0	0.9444	0	0
125	N	0	0.9432	0	0.9757	0	0.9027	0	0
126	D	0	0.9611	0	0.9778	0	0.9321	0	0
127	Q	0	0.9866	0	0.9832	0	0.9618	0	0
128	Q	0	0.9816	0	0.9822	0	0.9814	0	0
129	L	0	0.9809	0	0.9833	0	0.9808	0	0
130	I	0	0.9777	0	0.9727	0	0.9406	0	0
131	A	0	0.9695	0	0.987	0	0.9605	0	0
132	L	0	0.9138	0	0.9519	0	0.9217	0	0
133	T	0	0.6517	0	0.6867	0	0.801	0	0
134	E	0	0.9738	0	0.9606	0	0.9475	0	0
135	A	0	0.918	0	0.9305	0	0.796	0	0
136	V	0	0.9651	0	0.9211	0	0.7487	0	0
137	L	0	0.8659	0	0.9173	0	0.6173	0	0
138	R	0	0.8988	0	0.8783	0	0.7401	0	0
139	Y	0	0.967	0	0.9563	0	0.9312	0	0
140	G	0	0.9452	0	0.9467	0	0.8796	0	0
141	R	0	0.9195	0	0.8503	0	0.882	0	0
142	E	0	0.9783	0	0.9804	0	0.9524	0	0
143	L	0	0.9844	0	0.9681	0	0.951	0	0
144	G	0	0.9305	0	0.895	0	0.7694	0	0
145	F	0	0.8998	0	0.9431	0	0.875	0	0
146	A	0	0.95	0	0.9742	0	0.9365	0	0
147	A	0	0.9608	0	0.9462	0	0.9156	0	0
148	A	0	0.8428	0	0.6025	0	0.7761	0	0
149	S	0	0.7773	0	0.9219	0	0.7731	0	0
150	V	0	0.9585	0	0.9561	0	0.9346	0	0
151	Y	0	0.8073	0	0.8668	0	0.7707	0	0
152	A	0	0.9175	0	0.9264	0	0.8836	0	0
153	S	0	0.8345	0	0.9359	0	0.79	0	0
154	A	0	0.9335	0	0.9797	0	0.9096	0	0
155	A	0	0.8893	0	0.9615	0	0.8444	0	0
156	E	0	0.9586	0	0.9554	0	0.9377	0	0
157	S	0	0.9412	0	0.9785	0	0.8933	0	0
158	R	0	0.8717	0	0.9322	0	0.852	0	0
159	G	0	0.9446	0	0.9385	0	0.943	0	0
160	A	0	0.95	0	0.9625	0	0.8918	0	0
161	W	0	0.9385	0	0.9402	0	0.8225	0	0
162	D	0	0.972	0	0.9582	0	0.8794	0	0
163	T	0	0.9549	0	0.9754	0	0.9574	0	0
164	R	0	0.9603	0	0.9703	0	0.8896	0	0
165	L	0	0.9512	0	0.9589	0	0.9044	0	0
166	E	0	0.951	0	0.9313	0	0.9333	0	0
167	A	0	0.9857	0	0.9516	0	0.911	0	0
168	L	0	0.9952	0	0.9969	0	0.9901	0	0
169	V	0	0.9927	0	0.9945	0	0.9861	0	0
170	V	0	0.9955	0	0.9939	0	0.9931	0	0
171	D	0	0.9959	0	0.9949	0	0.9935	0	0
172	A	0	0.9966	0	0.9971	0	0.9957	0	0
173	V	0	0.9928	0	0.9915	0	0.9921	0	0
174	V	0	0.9454	0	0.9765	0	0.9191	0	0
175	R	0	0.9216	0	0.9069	0	0.8532	0	0
176	G	0	0.9647	0	0.9466	0	0.9508	0	0
177	D	0	0.9706	0	0.9603	0	0.9732	0	0
178	T	0	0.9372	0	0.952	0	0.9415	0	0
179	G	0	0.9861	0	0.9729	0	0.9593	0	0
180	S	0	0.9873	0	0.9789	0	0.9641	0	0
181	D	0	0.9709	0	0.9859	0	0.976	0	0
182	M	0	0.9845	0	0.9741	0	0.963	0	0
183	L	0	0.9538	0	0.9566	0	0.8891	0	0
184	S	0	0.8631	0	0.9316	0	0.8078	0	0
185	R	0	0.7065	0	0.7936	0	0.5569	0	0
186	A	0	0.8979	0	0.8312	0	0.778	0	0
187	A	0	0.8573	0	0.9419	0	0.7949	0	0
188	T	0	0.844	0	0.6964	0	0.6862	0	0
189	L	0	0.8458	0	0.9234	0	0.9005	0	0
190	N	0	0.9223	0	0.88	0	0.8871	0	0
191	W	0	0.9151	0	0.8729	0	0.9304	0	0
192	D	0	0.9287	0	0.9015	0	0.9557	0	0
193	A	0	0.7787	0	0.762	0	0.8989	0	0
194	T	0	0.9404	0	0.9477	0	0.8938	0	0
195	A	0	0.9445	0	0.9399	0	0.9198	0	0
196	P	0	0.976	0	0.9664	0	0.7832	0	0
197	A	0	0.9452	0	0.9645	0	0.8431	0	0
198	T	0	0.9747	0	0.9838	0	0.8706	0	0
199	V	0	0.9816	0	0.9789	0	0.9472	0	0
200	I	0	0.9753	0	0.9789	0	0.9349	0	0
201	V	0	0.9582	0	0.974	0	0.9366	0	0
202	G	0	0.9577	0	0.9591	0	0.9452	0	0
203	T	0	0.9514	0	0.9657	0	0.9311	0	0
204	P	0	0.9305	0	0.9553	0	0.9311	0	0
205	P	0	0.9284	0	0.9639	0	0.9656	0	0
206	E	0	0.9757	0	0.986	0	0.9517	0	0
207	D	0	0.9743	0	0.9796	0	0.9532	0	0
208	E	0	0.964	0	0.9595	0	0.9402	0	0
209	R	0	0.9746	0	0.9686	0	0.9521	0	0
210	V	0	0.9865	0	0.9925	0	0.9758	0	0
211	S	0	0.9646	0	0.9531	0	0.9245	0	0
212	V	0	0.9506	0	0.9511	0	0.947	0	0
213	V	0	0.9407	0	0.965	0	0.9059	0	0
214	G	0	0.9362	0	0.9608	0	0.923	0	0
215	T	0	0.9815	0	0.9845	0	0.9506	0	0
216	V	0	0.9395	0	0.9623	0	0.8817	0	0
217	H	0	0.9195	0	0.9419	0	0.8309	0	0
218	T	0	0.9172	0	0.9167	0	0.8875	0	0
219	I	0	0.9142	0	0.8974	0	0.8463	0	0
220	A	0	0.814	0	0.8992	0	0.8184	0	0
221	Q	0	0.8533	0	0.8511	0	0.8413	0	0
222	K	0	0.9102	0	0.9542	0	0.8722	0	0
223	H	0	0.942	0	0.9511	0	0.9585	0	0
224	G	0	0.9395	0	0.9579	0	0.8755	0	0
225	R	0	0.9378	0	0.9555	0	0.942	0	0
226	A	0	0.9567	0	0.9829	0	0.9035	0	0
227	A	0	0.9799	0	0.979	0	0.9446	0	0
228	L	0	0.9709	0	0.9386	0	0.8292	0	0
229	A	0	0.9248	0	0.9373	0	0.8717	0	0
230	V	0	0.9643	0	0.9779	0	0.946	0	0
231	V	0	0.9479	0	0.9691	0	0.9322	0	0
232	Q	0	0.9063	0	0.9203	0	0.8226	0	0
233	G	0	0.9802	0	0.9596	0	0.9364	0	0
234	S	0	0.9758	0	0.9854	0	0.9196	0	0
235	R	0	0.9726	0	0.9815	0	0.9457	0	0
236	L	0	0.9931	0	0.9924	0	0.971	0	0
237	V	0	0.9934	0	0.9958	0	0.9756	0	0
238	M	0	1	0	0.9974	0	0.9903	0	0
239	V	0	0.9946	0	0.9903	0	0.9843	0	0
240	V	0	0.987	0	0.9935	0	0.9775	0	0
241	S	0	0.9822	0	0.9901	0	0.9836	0	0
242	G	0	0.9831	0	0.9865	0	0.9747	0	0
243	E	0	0.9811	0	0.9916	0	0.9793	0	0
244	L	0	0.9895	0	0.9934	0	0.9829	0	0
245	Q	0	0.9908	0	0.9871	0	0.9793	0	0
246	E	0	0.991	0	0.9908	0	0.981	0	0
247	G	0	0.9943	0	0.994	0	0.987	0	0
248	S	0	0.9735	0	0.9852	0	0.9579	0	0
249	G	0	0.9794	0	0.9694	0	0.959	0	0
250	H	0	0.9324	0	0.9634	0	0.9012	0	0
251	S	0	0.9702	0	0.9873	0	0.9473	0	0
252	S	0	0.9674	0	0.9382	0	0.8871	0	0
253	F	0	0.9526	0	0.9625	0	0.9096	0	0
254	M	0	0.9013	0	0.9388	0	0.9356	0	0
255	T	0	0.9046	0	0.9047	0	0.785	0	0
256	D	0	0.9828	0	0.9878	0	0.9545	0	0
257	L	0	0.9806	0	0.9761	0	0.9619	0	0
258	L	0	0.9636	0	0.9753	0	0.9388	0	0
259	G	0	0.9331	0	0.936	0	0.9113	0	0
260	K	0	0.9455	0	0.9393	0	0.9363	0	0
261	F	0	0.9325	0	0.9367	0	0.8821	0	0
262	S	0	0.9323	0	0.9368	0	0.9005	0	0
263	D	0	0.9456	0	0.9418	0	0.7591	0	0
264	E	0	0.9182	0	0.9301	0	0.8112	0	0
265	P	0	0.9558	0	0.9512	0	0.6438	0	0
266	V	0	0.8535	0	0.8946	0	0.6891	0	0
267	I	0	0.7929	0	0.6806	0	0.5873	0	0
268	I	1	0.5695	0	0.5309	0	0.5966	0	NA
269	G	1	0.5601	1	0.6761	0	0.665	1	NA
270	P	0	0.6752	0	0.801	0	0.6824	0	0
271	T	0	0.5306	0	0.5768	0	0.6051	0	0
272	T	0	0.5283	0	0.6831	1	0.5424	0	NA
273	P	0	0.8195	0	0.813	0	0.8413	0	0
274	T	0	0.9771	0	0.9683	0	0.9692	0	0
275	L	0	0.9618	0	0.9763	0	0.9116	0	0
276	G	0	0.9407	0	0.9422	0	0.9079	0	0
277	A	0	0.954	0	0.9579	0	0.9625	0	0
278	A	0	0.9313	0	0.9487	0	0.8738	0	0
279	H	0	0.7891	0	0.8419	0	0.6371	0	0
280	F	0	0.6994	0	0.8501	1	0.5383	0	NA
281	S	0	0.7932	0	0.7236	0	0.5354	0	0
282	A	1	0.5775	1	0.5838	1	0.7746	1	1
283	V	0	0.7655	0	0.7103	0	0.5312	0	0
284	E	0	0.8824	0	0.8762	0	0.7714	0	0
285	A	0	0.9268	0	0.9383	0	0.7861	0	0
286	L	0	0.9694	0	0.9554	0	0.918	0	0
287	A	0	0.9527	0	0.9554	0	0.9214	0	0
288	A	0	0.9556	0	0.9757	0	0.9069	0	0
289	M	0	0.9902	0	0.9681	0	0.9551	0	0
290	Q	0	0.9743	0	0.9878	0	0.9605	0	0
291	A	0	0.9429	0	0.9345	0	0.9372	0	0
292	V	0	0.8933	0	0.9311	0	0.9472	0	0
293	A	0	0.7838	0	0.7964	0	0.7451	0	0
294	G	0	0.7824	0	0.7286	0	0.7793	0	0
295	W	0	0.7716	0	0.7105	0	0.8628	0	0
296	R	0	0.8348	0	0.9237	0	0.8654	0	0
297	G	0	0.793	0	0.8569	0	0.8108	0	0
298	A	0	0.9382	0	0.9506	0	0.8966	0	0
299	P	0	0.8952	0	0.9453	0	0.8764	0	0
300	R	0	0.9191	0	0.9469	0	0.8882	0	0
301	P	0	0.9686	0	0.9678	0	0.875	0	0
302	V	0	0.846	0	0.9259	0	0.7636	0	0
303	H	0	0.9456	0	0.9724	0	0.862	0	0
304	A	0	0.9917	0	0.9841	0	0.9925	0	0
305	A	0	0.9734	0	0.9732	0	0.9783	0	0
306	E	0	0.9939	0	0.9551	0	0.9886	0	0
307	L	0	0.9878	0	0.9837	0	0.987	0	0
308	L	0	0.9903	0	0.99	0	0.982	0	0
309	P	0	0.9784	0	0.9851	0	0.9397	0	0
310	E	0	0.9826	0	0.9797	0	0.9746	0	0
311	R	0	0.97	0	0.957	0	0.9291	0	0
312	A	0	0.9733	0	0.9704	0	0.9337	0	0
313	L	0	0.9291	0	0.9609	0	0.9437	0	0
314	L	0	0.848	0	0.945	0	0.8995	0	0
315	G	0	0.9572	0	0.9678	0	0.926	0	0
316	D	0	0.9751	0	0.9795	0	0.9538	0	0
317	N	0	0.9598	0	0.9712	0	0.8686	0	0
318	A	0	0.9812	0	0.9883	0	0.9767	0	0
319	A	0	0.9912	0	0.9861	0	0.9896	0	0
320	V	0	0.9489	0	0.9565	0	0.9342	0	0
321	T	0	0.9579	0	0.9669	0	0.8962	0	0
322	A	0	0.9807	0	0.9865	0	0.9515	0	0
323	L	0	0.9527	0	0.9663	0	0.9184	0	0
324	N	0	0.841	0	0.8616	0	0.7952	0	0
325	D	0	0.9453	0	0.9326	0	0.8024	0	0
326	H	0	0.9513	0	0.9575	0	0.8888	0	0
327	L	0	0.9799	0	0.9606	0	0.893	0	0
328	V	0	0.918	0	0.9303	0	0.8331	0	0
329	A	0	0.9387	0	0.9184	0	0.8723	0	0
330	P	0	0.9623	0	0.9731	0	0.8953	0	0
331	L	0	0.7928	0	0.8688	0	0.8949	0	0
332	A	0	0.8692	0	0.9541	0	0.9137	0	0
333	A	0	0.9157	0	0.9262	0	0.9495	0	0
334	A	0	0.9625	0	0.9642	0	0.9465	0	0
335	G	0	0.9494	0	0.965	0	0.9079	0	0
336	G	0	0.9696	0	0.9041	0	0.8301	0	0
337	V	0	0.9318	0	0.9288	0	0.889	0	0
338	L	0	0.9018	0	0.7928	0	0.8276	0	0
339	T	0	0.9609	0	0.9537	0	0.9366	0	0
340	D	0	0.9185	0	0.9526	0	0.9095	0	0
341	T	0	0.8562	0	0.7832	0	0.7841	0	0
342	L	0	0.9579	0	0.938	0	0.9119	0	0
343	D	0	0.8541	0	0.9015	0	0.7921	0	0
344	A	0	0.7267	0	0.8094	0	0.7102	0	0
345	Y	0	0.9243	0	0.9025	0	0.8608	0	0
346	L	0	0.9473	0	0.9745	0	0.9124	0	0
347	D	0	0.8681	0	0.9449	0	0.8818	0	0
348	C	0	0.8512	0	0.8796	0	0.8096	0	0
349	G	0	0.7307	0	0.7559	0	0.5044	0	0
350	G	0	0.7099	0	0.5779	0	0.5625	0	0
351	A	0	0.8412	0	0.8135	0	0.5169	0	0
352	V	0	0.5753	0	0.6963	1	0.5897	0	NA
353	E	0	0.75	0	0.766	1	0.5394	0	NA
354	T	0	0.8104	0	0.8807	0	0.6154	0	0
355	C	0	0.9084	0	0.9409	0	0.8136	0	0
356	A	0	0.7774	0	0.7053	0	0.8366	0	0
357	R	0	0.7509	0	0.5137	0	0.7418	0	0
358	Q	0	0.9512	0	0.9378	0	0.9207	0	0
359	L	0	0.8355	0	0.9004	0	0.9103	0	0
360	F	1	0.5733	1	0.5096	0	0.7224	1	NA
361	V	0	0.6303	0	0.6546	0	0.7657	0	0
362	H	1	0.8609	1	0.9625	1	0.7959	1	1
363	P	1	0.7713	1	0.6401	1	0.7034	1	1
364	N	1	0.9306	1	0.9347	1	0.8867	1	1
365	T	1	0.8732	1	0.9599	1	0.8324	1	1
366	V	1	0.5509	1	0.7408	1	0.5972	1	1
367	R	1	0.9145	1	0.8828	1	0.9316	1	1
368	Y	1	0.8374	1	0.806	1	0.749	1	1
369	R	1	0.7859	1	0.8938	1	0.7956	1	1
370	L	0	0.6764	0	0.5735	1	0.5355	0	NA
371	K	1	0.6822	0	0.6643	1	0.5888	1	NA
372	R	0	0.5052	1	0.6518	1	0.6403	1	NA
373	I	0	0.8865	0	0.9034	0	0.8713	0	0
374	A	0	0.8687	0	0.873	0	0.778	0	0
375	E	0	0.9233	0	0.8684	0	0.9633	0	0
376	V	0	0.9917	0	0.9802	0	0.9664	0	0
377	T	0	0.8518	0	0.9161	0	0.8087	0	0
378	G	0	0.9216	0	0.827	0	0.8597	0	0
379	R	0	0.9537	0	0.8846	0	0.8124	0	0
380	D	0	0.682	0	0.5462	0	0.7868	0	0
381	P	0	0.6416	0	0.5554	0	0.6968	0	0
382	T	0	0.7302	0	0.5057	1	0.5367	0	NA
383	N	0	0.8088	0	0.7853	0	0.7583	0	0
384	P	0	0.8448	0	0.9277	0	0.5457	0	0
385	R	0	0.863	0	0.7172	0	0.6685	0	0
386	D	0	0.9349	0	0.9605	0	0.8772	0	0
387	A	0	0.9646	0	0.9702	0	0.9064	0	0
388	Y	0	0.9264	0	0.9019	0	0.7823	0	0
389	V	0	0.9629	0	0.9478	0	0.9303	0	0
390	L	0	0.931	0	0.8776	0	0.8229	0	0
391	R	0	0.9277	0	0.8827	0	0.887	0	0
392	V	0	0.9657	0	0.9441	0	0.8547	0	0
393	A	0	0.7307	0	0.7752	0	0.8425	0	0
394	A	0	0.8138	0	0.8848	0	0.8211	0	0
395	T	1	0.5742	1	0.5432	1	0.5724	1	1
396	V	0	0.7811	0	0.8255	0	0.7941	0	0
397	G	1	0.5075	1	0.6128	0	0.5522	1	NA
398	R	1	0.6855	0	0.5755	1	0.5984	1	NA
399	L	0	0.7621	0	0.6163	0	0.6411	0	0
400	T	0	0.5282	0	0.7477	1	0.6453	0	NA
401	H	0	0.7462	0	0.8347	0	0.6404	0	0
402	S	0	0.9251	0	0.8894	0	0.6952	0	0
403	H	0	0.8212	0	0.9053	0	0.6455	0	0
404	N	0	0.8308	0	0.8804	0	0.5722	0	0
405	E	0	0.8297	0	0.8653	0	0.5745	0	0
406	P	0	0.8364	0	0.787	0	0.587	0	0
407	I	0	0.7288	0	0.853	0	0.6825	0	0
408	S	0	0.7953	0	0.8562	0	0.7	0	0
409	R	0	0.7231	0	0.7753	0	0.6225	0	0
410	L	0	0.8706	0	0.8919	0	0.7159	0	0
411	T	0	0.895	0	0.9375	0	0.8279	0	0
412	P	0	0.6219	0	0.5413	1	0.5525	0	NA
413	V	0	0.5615	0	0.6834	0	0.6174	0	0
414	T	0	0.7286	0	0.8784	0	0.6344	0	0
415	P	0	0.6884	0	0.5329	1	0.6345	0	NA
416	F	0	0.692	0	0.7965	1	0.5199	0	NA
417	P	0	0.5204	1	0.5041	1	0.6998	1	NA
418	F	1	0.5565	1	0.5036	1	0.5853	1	1
419	G	1	0.6701	0	0.5742	1	0.6902	1	NA
420	E	1	0.6007	1	0.5849	1	0.7137	1	1
421	A	1	0.7644	1	0.7377	1	0.7054	1	1
422	G	1	0.8618	1	0.8224	1	0.6701	1	1
423	L	1	0.5	1	0.5368	0	0.6623	1	NA
424	H	1	0.7393	0	0.5697	0	0.6088	0	NA
